# High-throughput phenotyping reveals natural variation in tomato pollen responses to heat stress

**DOI:** 10.64898/2026.11.19.767983

**Authors:** Cedar Warman, Calvin Perkins, Sara McKinley, Berenice Gonzalez, Kekhrie Tsurho, Steven E. Smith, James Pease, Ravishankar Palanivelu

## Abstract

Scalable measurements of pollen function are needed to investigate genetic variation in reproductive responses to heat. We developed a high-throughput phenotyping framework integrating automated bright-field microscopy, object detection, individual-tube tracking, and temporal analysis. We quantified pollen performance at 26 and 34 °C across 218 tomato accessions and wild relatives by analyzing approximately 300,000 images collected over two-hour growth periods. Automated counts of pollen classes - aborted pollen grains, ungerminated, germinated, and burst pollen grains, and pollen tube tips - agreed closely with manual counts (*R*^2^ = 0.915–0.967). Heat stress shortened the mean time to 50% germination from 24.0 to 20.5 minutes but increased mean percent bursting at 2 hours from 14.9% to 83.1%. A burst integral metric combined the extent and timing of bursting and revealed apparently substantial variation among accessions. Mean pollen tube length was shorter at 34 °C than at 26 °C in 72% of accessions and was equal or greater at 34 °C in the remaining 28%. Individual-tube tracking revealed contrasting growth-speed distributions in representative thermosensitive and thermotolerant accessions, including persistence of faster-growing tubes in the thermotolerant Tamaulipas variety. This framework enables population-scale analysis of dynamic pollen traits and provides quantitative phenotypes for investigating the genetic basis of pollen thermotolerance.
