## Supplemental Table S2 for "High-throughput phenotyping reveals natural variation in tomato pollen responses to heat stress"

### Sheet: Supplemental Table S2 Legend
Supplemental Table S2. Genomic data quality control and variant calling. This workbook documents the processing and quality assessment of Illumina and Oxford Nanopore sequencing data for the tomato diversity panel. The tabs provide alignment quality-control thresholds, summary and per-sample alignment statistics, variant-calling parameters, quality assessments of raw chromosome 1 variant calls an…
The genomic dataset comprises 209 samples: 146 sequenced with Illumina and 63 with Oxford Nanopore. Reads were aligned to the tomato SL4.0 reference genome.
Tab	Contents
QC_thresholds	Sample-level alignment QC thresholds by technology
alignment_summary	Alignment metrics summarized by technology (computed from S3 by formula)
per_sample_alignment	Per-sample alignment metrics and QC status, all 209 samples
variant_calling	bcftools mpileup/call parameters by technology and how each was derived
raw_calls_chr01	Raw Illumina callset statistics, chromosome 1 (bcftools stats), with Figure S1
concordant_SNPs	Merged concordant SNP set summary and SNPs per chromosome, with Figure S2
technology_bias	PCA of population structure by read type, with Figure S3
Tools used in the workflow
Workflow step (listed in order)	Tool
Read download of all genomes	nf-core/fetchngs
ONT read fragmentation	seqkit sliding, 150 bp windows
Illumina adapter trimming	fastp
Alignment	bwa-mem2
Sorting, indexing, alignment metrics	samtools
Variant calling, normalization, intersection	bcftools 1.19 (mpileup/call, norm, isec)
LD pruning, IBS, MDS	PLINK v1.90
Scripts	https://github.com/CJPerkins1/pollen_phenotyping_paper_popgen_methods
Column definitions (tab: per_sample_alignment)
Column	Definition
total_reads	Total reads in BAM (ONT: 150 bp fragments)
mapped_pct	Percent of reads mapped to SL4.0
proper_pairs_pct	Percent properly paired (Illumina only)
supplementary_pct	Percent supplementary alignments (ONT only)
mean_mapq / median_mapq	Mapping quality of mapped reads
mq0_pct … mq60_pct	Percent of mapped reads in each MAPQ bin (0, 1–19, 20–29, 30–59, 60)
coverage_mean / coverage_median	Genome-wide depth (×)
pct_zero_coverage	Percent of genome with zero coverage
qc_status	PASS = no thresholds breached; WARNING = one; FAIL = two or more (thresholds in S1). FAIL samples were retained for calling.

### Sheet: QC_thresholds
Sample-level alignment QC thresholds
One threshold breached = WARNING; two or more = FAIL.
Metric	ONT (fragmented)	Illumina
Reads mapped (%)	≥ 70	≥ 70
Mean coverage (×)	≥ 10	≥ 8
Genome at zero coverage (%)	≤ 10	≤ 5
Mapped reads with MAPQ = 0 (%)	≤ 40	≤ 25

### Sheet: Alignment_summary
Alignment metrics by sequencing technology
Computed by formula from S3_per_sample_alignment.
Metric	Technology	n	Mean	SD	Min	Max
Total reads	ONT	63	3.7789e+08	1.28439e+08	#NAME?	#NAME?
Total reads	Illumina	146	9.45202e+07	5.10987e+07	#NAME?	#NAME?
Reads mapped (%)	ONT	63	80.787	5.31226	#NAME?	#NAME?
Reads mapped (%)	Illumina	146	99.2171	0.383711	#NAME?	#NAME?
Mean MAPQ	ONT	63	30.7594	3.41791	#NAME?	#NAME?
Mean MAPQ	Illumina	146	47.087	3.63243	#NAME?	#NAME?
Mapped reads with MAPQ = 0 (%)	ONT	63	30.4369	5.95944	#NAME?	#NAME?
Mapped reads with MAPQ = 0 (%)	Illumina	146	17.3106	5.32768	#NAME?	#NAME?
Mean coverage (×)	ONT	63	44.0112	15.1374	#NAME?	#NAME?
Mean coverage (×)	Illumina	146	16.8842	8.67075	#NAME?	#NAME?
Genome at zero coverage (%)	ONT	63	1.803	0.908327	#NAME?	#NAME?
Genome at zero coverage (%)	Illumina	146	2.2246	2.14269	#NAME?	#NAME?
Properly paired (%)	Illumina	146	91.1444	4.82185	#NAME?	#NAME?
Supplementary alignments (%)	ONT	63	1.52155	0.309439	#NAME?	#NAME?
QC status counts
Technology	PASS	WARNING	FAIL (retained)
ONT	58	5	0
Illumina	106	30	10

### Sheet: per_sample_alignment
Per-sample alignment metrics (samtools) and QC status
209 samples. ONT long reads were split into 150 bp fragments before alignment with bwa-mem2.
technology	sra_experiment	sra_run	total_reads	mapped_reads	mapped_pct	proper_pairs_pct	supplementary_pct	mean_mapq	median_mapq	mq0_pct	mq1_19_pct	mq20_29_pct	mq30_59_pct	mq60_pct	coverage_mean	coverage_median	pct_zero_coverage	qc_status
ONT (fragmented 150 bp)	SRX25322143	SRR29823272	162414729	161614257	99.51		0.1404	48.1398	60	12.8928	3.7268	2.8173	6.7049	73.8582	30.8618	27	0.398	PASS
ONT (fragmented 150 bp)	SRX6610777	SRR9856933	183982118	116395688	63.26		1.5706	34.9125	39	18.7076	12.0481	10.1778	26.7799	32.2866	15.9817	15	3.2951	WARNING
ONT (fragmented 150 bp)	SRX6934190	SRR10214512	228793321	172061805	75.2		1.549	32.7506	35	23.6214	11.3191	9.6123	25.3865	30.0608	23.5564	19	2.1586	PASS
ONT (fragmented 150 bp)	SRX6942209	SRR10222608	265115315	185277544	69.89		1.8683	28.7225	28	30.7221	12.0002	8.9718	22.7305	25.5754	24.5341	19	2.8741	WARNING
ONT (fragmented 150 bp)	SRX6934191	SRR10214511	268994432	213152993	79.24		1.4019	31.6372	34	28.0528	10.23	8.184	22.3451	31.188	30.2041	23	1.6541	PASS
ONT (fragmented 150 bp)	SRX10558138	SRR14191280	282990039	200050576	70.69		0.3295	35.2421	39	18.1074	11.738	10.1381	28.5424	31.4741	31.5524	28	0.0299	PASS
ONT (fragmented 150 bp)	SRX6960104	SRR10241444	266962852	224673668	84.16		1.5958	23.2088	8	45.9326	9.128	5.9725	15.7963	23.1706	32.9529	19	3.4612	WARNING
ONT (fragmented 150 bp)	SRX6928074	SRR10208148	299171732	250836230	83.84		1.446	29.9143	30	32.7563	9.609	7.131	19.6973	30.8063	36.7658	27	1.0747	PASS
ONT (fragmented 150 bp)	SRX6919144	SRR10199004	308325879	253425520	82.19		1.2928	31.3552	34	30.1393	9.5476	7.299	20.4302	32.5838	37.4929	28	1.0883	PASS
ONT (fragmented 150 bp)	SRX7000501	SRR10287515	253737938	206237576	81.28		1.7835	31.3915	34	29.4153	10.2744	7.3548	20.2996	32.6559	29.3044	23	2.9821	PASS
ONT (fragmented 150 bp)	SRX6949683	SRR10230184	322706160	266827212	82.68		1.7995	27.6308	24	36.5605	10.3567	6.6789	17.9652	28.4387	38.7315	28	3.2356	PASS
ONT (fragmented 150 bp)	SRX7437647	SRR10763454	243183711	196872311	80.96		1.6191	33.8201	39	24.0285	10.8829	7.9801	22.1585	34.95	28.6132	25	2.9037	PASS
ONT (fragmented 150 bp)	SRX7000502	SRR10287514	304150650	245891192	80.85		1.6236	23.4052	12	44.5284	9.6872	6.474	16.9218	22.3885	35.232	21	3.5409	WARNING
ONT (fragmented 150 bp)	SRX7437648	SRR10763453	243723251	193409824	79.36		1.4593	31.3765	33	28.3321	10.5199	8.098	22.145	30.9049	27.9225	22	2.2062	PASS
ONT (fragmented 150 bp)	SRX7732005	SRR11093196	209761303	164255966	78.31		1.3395	27.8341	25	36.6347	9.4534	6.9673	18.8475	28.0971	23.6599	15	4.4228	PASS
ONT (fragmented 150 bp)	SRX7750520	SRR11113513	96389629	86091477	89.32		1.1573	34.7445	48	29.58	7.5021	4.7274	13.3068	44.8836	14.0924	10	0.661	PASS
ONT (fragmented 150 bp)	SRX6960107	SRR10241441	348368924	286538220	82.25		1.8228	28.8386	28	33.4971	10.5027	7.4376	19.8727	28.6899	40.6737	31	2.5622	PASS
ONT (fragmented 150 bp)	SRX7437650	SRR10763451	334076888	268772836	80.45		1.463	31.171	33	29.1268	10.2133	7.9411	21.7823	30.9365	38.7312	30	1.9008	PASS
ONT (fragmented 150 bp)	SRX6919145	SRR10199003	459317895	367181328	79.94		1.328	29.1946	29	32.9785	9.957	7.7078	20.9384	28.4182	53.2115	38	0.9698	PASS
ONT (fragmented 150 bp)	SRX7806918	SRR11186629	104682365	94062463	89.86		1.1135	30.2227	31	38.4933	6.8979	4.0685	11.3327	39.2076	15.4647	10	1.3884	PASS
ONT (fragmented 150 bp)	SRX7053422	SRR10343552	356599624	303408628	85.08		1.617	30.8532	33	32.6126	9.1564	6.3382	17.4328	34.46	44.9956	34	1.1654	PASS
ONT (fragmented 150 bp)	SRX6942211	SRR10222606	438528054	360071077	82.11		1.7491	28.4549	27	34.5837	10.4873	7.0705	19.0128	28.8458	51.8106	39	1.1577	PASS
ONT (fragmented 150 bp)	SRX6917688	SRR10197546	498880353	419463178	84.08		1.3946	32.5114	37	29.5906	9.0719	6.6195	18.1227	36.5953	63.1372	49	0.3259	PASS
ONT (fragmented 150 bp)	SRX6942210	SRR10222607	496527554	374968439	75.52		1.8919	29.5362	29	30.575	11.428	8.2363	21.7459	28.0148	51.4375	41	2.2506	PASS
ONT (fragmented 150 bp)	SRX7024217	SRR10313085	398954512	308620768	77.36		1.7587	27.4692	25	34.5223	11.1998	8.0511	20.8913	25.3354	42.3522	31	3.4211	PASS
ONT (fragmented 150 bp)	SRX6949686	SRR10230181	496622838	397254429	79.99		1.9723	32.5847	36	25.8198	11.5072	7.8473	21.244	33.5817	56.0285	50	1.8637	PASS
ONT (fragmented 150 bp)	SRX6949681	SRR10230186	471750401	399955135	84.78		1.5709	26.8717	22	38.7958	9.5352	6.4468	17.537	27.6852	58.9126	41	2.3683	PASS
ONT (fragmented 150 bp)	SRX7732013	SRR11093188	233711009	185693223	79.45		1.3385	28.6615	27	34.3583	9.5865	7.5849	20.5155	27.9548	26.5395	18	2.5247	PASS
ONT (fragmented 150 bp)	SRX7806912	SRR11186635	178338246	161647035	90.64		1.3813	30.696	33	36.6359	7.7964	4.2736	11.935	39.359	26.2615	18	2.7456	PASS
ONT (fragmented 150 bp)	SRX7732018	SRR11093183	259918029	202024481	77.73		1.3775	31.5766	34	28.4274	10.1156	8.0325	22.0268	31.3977	29.0401	22	1.9503	PASS
ONT (fragmented 150 bp)	SRX7732004	SRR11093197	364401452	297129943	81.54		1.4561	33.2099	37	25.2613	10.2302	8.2855	22.8471	33.3758	42.6596	35	1.1487	PASS
ONT (fragmented 150 bp)	SRX6949684	SRR10230183	522430047	451007620	86.33		1.8285	32.7347	38	29.751	9.7543	5.6994	15.7078	39.0875	69.2135	58	1.5589	PASS
ONT (fragmented 150 bp)	SRX6960108	SRR10241440	469671966	408630985	87		1.711	33.6975	40	27.0864	9.8459	6.4371	17.9607	38.6699	61.9033	53	1.9674	PASS
ONT (fragmented 150 bp)	SRX7732016	SRR11093185	281562301	202246474	71.83		1.8979	29.4697	29	27.5036	12.2523	10.6184	25.7937	23.832	26.4041	21	2.4744	PASS
ONT (fragmented 150 bp)	SRX6949685	SRR10230182	524396654	432675617	82.51		1.7899	30.2564	31	31.0614	10.6583	7.3396	19.926	31.0147	62.1003	50	0.9994	PASS
ONT (fragmented 150 bp)	SRX7024213	SRR10313089	431869320	365215622	84.57		1.6851	27.7498	25	36.4745	10.0427	6.7941	18.3524	28.3363	53.233	38	2.2272	PASS
ONT (fragmented 150 bp)	SRX7732007	SRR11093194	388854676	312518389	80.37		1.3155	29.873	30	32.043	9.7948	7.6414	20.9108	29.6099	45.2621	33	1.1918	PASS
ONT (fragmented 150 bp)	SRX7437645	SRR10763456	455013496	338233134	74.33		1.5739	31.3357	33	26.9655	11.2408	8.843	23.5107	29.44	46.9532	38	2.5051	PASS
ONT (fragmented 150 bp)	SRX7750523	SRR11113510	260404547	221104541	84.91		1.7226	36.6271	45	19.6285	10.2983	8.1561	22.8266	39.0904	32.052	30	1.6343	PASS
ONT (fragmented 150 bp)	SRX7735877	SRR11097111	276338620	233889385	84.64		1.5148	28.61	27	35.7426	9.3995	6.6507	18.2365	29.9708	34.4943	24	0.999	PASS
ONT (fragmented 150 bp)	SRX7713272	SRR11073828	407614407	326349967	80.06		1.4064	31.1907	33	28.6071	10.3344	8.2597	22.5597	30.239	46.8552	37	1.1101	PASS
ONT (fragmented 150 bp)	SRX7713268	SRR11073832	385777916	293565619	76.1		1.519	30.9892	32	27.1795	11.0932	9.2831	24.431	28.0132	40.6665	33	1.3181	PASS
ONT (fragmented 150 bp)	SRX7713271	SRR11073829	415202116	342384857	82.46		1.3781	32.564	36	26.9521	10.0962	7.8561	21.9035	33.1921	50.299	41	0.956	PASS
ONT (fragmented 150 bp)	SRX7053417	SRR10343557	512710866	410449286	80.05		1.616	31.0067	33	29.4597	10.2383	7.9148	21.5023	30.8849	57.9205	47	1.3234	PASS
ONT (fragmented 150 bp)	SRX6949687	SRR10230180	568931046	475188702	83.52		1.7977	27.2564	23	36.9804	10.4228	6.8129	18.2036	27.5804	68.5197	50	2.4181	PASS
ONT (fragmented 150 bp)	SRX6949680	SRR10230187	586953790	485934895	82.79		1.6634	28.4016	26	35.1526	10.1449	6.9229	18.6563	29.1233	70.3621	52	1.3126	PASS
ONT (fragmented 150 bp)	SRX7713266	SRR11073834	413559833	320265050	77.44		1.4965	32.9313	36	23.5749	11.2333	9.431	25.1446	30.6162	44.8064	38	1.0938	PASS
ONT (fragmented 150 bp)	SRX6960109	SRR10241439	552849041	439961546	79.58		1.7826	29.2181	28	32.1017	10.8141	7.8463	20.8601	28.3779	61.6008	49	2.319	PASS
ONT (fragmented 150 bp)	SRX7732014	SRR11093187	379463646	295121096	77.77		1.4261	33.3241	37	25.1205	10.2405	8.2413	22.7208	33.6769	42.4287	34	1.2733	PASS
ONT (fragmented 150 bp)	SRX7732006	SRR11093195	448298021	349399843	77.94		1.4183	28.1028	27	33.9063	10.3382	8.2684	21.7352	25.7518	49.0654	35	1.2456	PASS
ONT (fragmented 150 bp)	SRX7732009	SRR11093192	360752686	282271137	78.25		1.4961	31.0273	32	27.9667	10.7383	8.789	23.4788	29.0272	39.6536	31	1.197	PASS
ONT (fragmented 150 bp)	SRX7000504	SRR10287512	571090905	467937829	81.94		1.7878	31.3175	33	28.2172	10.9464	7.971	21.7336	31.1318	66.0266	56	1.7005	PASS
ONT (fragmented 150 bp)	SRX7732020	SRR11093181	376186475	295804672	78.63		1.3834	32.1709	35	27.4581	10.1581	7.9704	21.9705	32.4428	42.8819	34	1.3701	PASS
ONT (fragmented 150 bp)	SRX7713269	SRR11073831	462238057	378755283	81.94		1.3603	30.701	32	30.7367	9.8203	7.5362	20.8344	31.0724	55.5253	42	0.7954	PASS
ONT (fragmented 150 bp)	SRX7735879	SRR11097109	369510710	294265431	79.64		1.5477	25.2886	18	40.9105	10.0367	6.5631	17.4736	25.0161	42.8709	26	3.0902	WARNING
ONT (fragmented 150 bp)	SRX7713270	SRR11073830	498452657	406185637	81.49		1.3985	33.6271	38	24.4668	10.3535	8.2513	22.9524	33.976	58.8813	50	0.6431	PASS
ONT (fragmented 150 bp)	SRX7814380	SRR11194343	344680810	292325883	84.81		1.6065	28.2138	26	36.9811	9.1735	6.3505	17.3547	30.1402	43.0477	30	2.2823	PASS
ONT (fragmented 150 bp)	SRX7732015	SRR11093186	407694293	328193762	80.5		1.3296	29.2498	29	33.5023	9.5338	7.5046	20.4422	29.0171	47.1619	33	1.1927	PASS
ONT (fragmented 150 bp)	SRX7732019	SRR11093182	445427828	361672669	81.2		1.298	30.8362	32	31.2615	9.3573	7.232	20.1792	31.97	53.3097	38	1.2996	PASS
ONT (fragmented 150 bp)	SRX7024214	SRR10313088	616623261	505419499	81.97		1.8484	29.7525	30	31.3918	11.0448	7.5218	20.1244	29.9172	71.8712	59	2.2269	PASS
ONT (fragmented 150 bp)	SRX7732017	SRR11093184	503390523	357318669	70.98		1.9109	31.5256	32	23.1742	12.5314	11.1072	27.3352	25.8519	46.2685	40	1.2698	PASS
ONT (fragmented 150 bp)	SRX7024215	SRR10313087	678600805	567434773	83.62		1.7194	32.1161	35	27.5712	10.6261	7.6448	20.9721	33.1858	81.6666	71	1.9504	PASS
ONT (fragmented 150 bp)	SRX7732008	SRR11093193	509417379	401893573	78.89		1.4164	28.7376	28	33.3066	10.0372	8.0562	21.5046	27.0955	56.6894	41	0.9143	PASS
Illumina	SRX4183068	SRR7279723	34723569	34529040	99.44	90.708		49.2369	60	14.4404	1.5933	1.0936	5.8334	77.0394	6.3388	5	1.9781	WARNING
Illumina	SRX4183070	SRR7279721	51188974	50782484	99.21	80.4309		40.9022	60	24.8694	4.5203	1.9848	6.9214	61.7041	8.7516	7	5.0591	WARNING
Illumina	SRX4183067	SRR7279724	50927558	50626424	99.41	92.9991		49.5175	60	14.4578	1.2627	0.9626	5.3556	77.9613	9.4238	8	0.8126	PASS
Illumina	SRX27341371	SRR31986664	111531854	111244205	99.74	98.875		50.5633	60	13.5983	0.7173	0.8023	4.2591	80.623	21.2624	18	0.2975	PASS
Illumina	SRX4183069	SRR7279722	108312577	107623179	99.36	92.8186		50.9158	60	12.0191	1.3166	0.9892	5.5454	80.1297	19.996	18	0.5609	PASS
Illumina	SRX27341537	SRR31986498	114356329	114031022	99.72	98.7963		49.5289	60	15.13	0.8426	0.8691	4.4123	78.746	21.7818	18	0.421	PASS
Illumina	SRX4183065	SRR7279726	114185099	113483080	99.39	92.9252		46.517	60	19.226	1.4676	1.0363	5.3598	72.9103	21.1005	17	0.9666	PASS
Illumina	SRX4183066	SRR7279725	139995865	139365460	99.55	92.1382		50.5874	60	12.4983	1.3739	0.9959	5.5645	79.5675	25.9351	23	0.4685	PASS
Illumina	SRX4183083	SRR7279708	42455040	42201446	99.4	92.4016		47.3252	60	17.0476	2.1175	1.2857	5.7525	73.7966	7.7753	6	1.9999	WARNING
Illumina	SRX4183080	SRR7279711	56400701	56070229	99.41	92.6753		50.1288	60	13.3517	1.3125	0.9893	5.4736	78.8729	10.4377	9	0.7856	PASS
Illumina	SRX4183078	SRR7279713	57589790	57193206	99.31	92.0626		46.4175	60	19.1919	1.6673	1.0645	5.3509	72.7252	10.5565	9	1.3883	PASS
Illumina	SRX4183084	SRR7279707	50572337	50304570	99.47	85.1382		44.8502	60	20.0644	3.072	1.493	6.3511	69.0195	8.7861	7	2.7808	PASS
Illumina	SRX4183082	SRR7279709	86089598	85556697	99.38	93.4081		47.4766	60	17.2786	1.7423	1.1299	5.5554	74.2937	15.8024	13	1.1094	PASS
Illumina	SRX4183075	SRR7279716	121722896	121067113	99.46	94.6216		49.6898	60	13.9913	1.404	1.0359	5.384	78.1846	22.441	20	0.7115	PASS
Illumina	SRX4183071	SRR7279720	76879319	76264920	99.2	88.0415		45.905	60	18.033	3.1675	1.6959	6.4412	70.6623	13.7921	12	3.3358	PASS
Illumina	SRX4183089	SRR7279702	46558621	46171702	99.17	89.8225		48.7892	60	13.3254	3.023	1.6511	6.6547	75.3458	8.5345	7	2.9572	PASS
Illumina	SRX4183077	SRR7279714	118567888	117566075	99.16	92.3264		50.5725	60	12.0514	1.69	1.161	5.9891	79.1085	21.5901	20	1.0615	PASS
Illumina	SRX4183086	SRR7279705	48224538	47914439	99.36	85.4515		43.5514	60	21.7315	3.4035	1.669	6.5918	66.6041	8.3679	7	4.2727	PASS
Illumina	SRX4183093	SRR7279698	42789568	42415702	99.13	91.2995		46.4135	60	16.8088	3.3805	1.8788	6.6985	71.2334	7.8054	7	4.5604	WARNING
Illumina	SRX25048037	SRR29540650	272938457	265310502	97.21	94.0915		49.8198	60	13.86	1.3615	1.0739	5.2244	78.4803	49.902	44	0.8818	PASS
Illumina	SRX4183073	SRR7279718	102838299	101851437	99.04	93.8144		49.6379	60	13.9256	1.5018	1.0566	5.6463	77.8696	18.77	16	0.7699	PASS
Illumina	SRX4183095	SRR7279696	99970857	98872160	98.9	90.8895		45.8794	60	17.3379	3.6727	1.9944	6.8272	70.1677	18.1582	15	3.6104	PASS
Illumina	SRX4183074	SRR7279717	200685009	199051441	99.19	91.5225		48.3865	60	14.562	2.6848	1.4429	6.2178	75.0924	36.7116	32	1.8532	PASS
Illumina	SRX4183099	SRR7279692	87807957	87107928	99.2	89.8404		47.0257	60	16.3326	3.0031	1.6578	6.4499	72.5567	15.9189	14	3.1998	PASS
Illumina	SRX4183098	SRR7279693	86461651	85632305	99.04	89.0599		47.3608	60	15.0956	3.466	1.8962	6.9177	72.6245	15.6175	14	3.2449	PASS
Illumina	SRX4183102	SRR7279689	114725466	114212370	99.55	83.3492		43.6244	60	22.9908	2.452	1.1995	5.6941	67.6636	19.7157	16	0.6994	PASS
Illumina	SRX4183085	SRR7279706	103172708	102596315	99.44	89.3132		46.9612	60	16.961	2.6425	1.4476	6.2502	72.6986	18.5147	16	1.7331	PASS
Illumina	SRX4183106	SRR7279685	56056775	55584559	99.16	88.5978		46.6325	60	16.3916	3.4084	1.8484	6.8938	71.4578	10.2332	9	3.7591	PASS
Illumina	SRX4183114	SRR7279677	40128615	39793282	99.16	90.4888		45.7214	60	18.7503	2.8386	1.5902	6.2228	70.5981	7.3354	6	4.4204	WARNING
Illumina	SRX4183101	SRR7279690	123554399	122848012	99.43	93.8601		49.6358	60	14.2904	1.2572	0.9403	5.3308	78.1813	22.8954	20	0.529	PASS
Illumina	SRX4183107	SRR7279684	69414973	69120652	99.58	85.1466		43.1691	60	24.0023	2.2118	1.1455	5.6258	67.0146	12.093	10	1.4026	PASS
Illumina	SRX326415	SRR941559	356383500	349322388	98.02	94.1868		48.2773	60	15.5571	1.4949	1.4204	7.3862	74.1414	44.6177	37	0.2359	PASS
Illumina	SRX4183100	SRR7279691	180899298	179799351	99.39	93.2777		49.3275	60	14.5235	1.4573	1.0245	5.5191	77.4756	33.4651	29	0.5471	PASS
Illumina	SRX4183104	SRR7279687	112219900	111301550	99.18	90.7182		47.3127	60	15.8924	3.0201	1.6176	6.3343	73.1356	20.4668	18	3.0036	PASS
Illumina	SRX4183110	SRR7279681	110635925	110005319	99.43	93.0865		48.3685	60	16.1459	1.4294	1.0302	5.502	75.8925	20.4205	17	0.7572	PASS
Illumina	SRX4183111	SRR7279680	90967799	90341074	99.31	92.0077		45.9691	60	19.8874	1.6786	1.0848	5.5036	71.8457	16.7135	13	1.1227	PASS
Illumina	SRX4183109	SRR7279682	106121159	105494232	99.41	90.5069		47.418	60	16.3188	2.4802	1.4764	6.2307	73.4938	19.4351	17	2.063	PASS
Illumina	SRX4183129	SRR7279662	34190881	33971491	99.36	91.3982		49.482	60	12.9642	2.3889	1.4667	6.2925	76.8877	6.2421	5	3.4452	WARNING
Illumina	SRX4183103	SRR7279688	110411493	109788009	99.44	93.1884		49.9975	60	13.5516	1.3199	0.9938	5.5066	78.628	20.4507	18	0.445	PASS
Illumina	SRX4183105	SRR7279686	118406054	117487780	99.22	90.4006		48.453	60	13.9778	2.9825	1.6504	6.4509	74.9385	21.6478	19	2.8694	PASS
Illumina	SRX4183119	SRR7279672	122635024	121625896	99.18	90.2951		47.7724	60	15.0599	3.0613	1.6289	6.451	73.7989	22.3366	20	2.9265	PASS
Illumina	SRX4183131	SRR7279660	58872787	58551385	99.45	90.1655		48.8079	60	15.3631	1.519	1.001	5.4472	76.6697	10.7294	9	0.9371	PASS
Illumina	SRX4183135	SRR7279656	83330278	83001846	99.61	72.5071		33.1751	60	39.8609	3.4436	1.1044	4.8585	50.7326	12.949	9	2.7767	WARNING
Illumina	SRX4183132	SRR7279659	71028950	70393613	99.11	87.4719		46.2182	60	16.5001	3.947	1.9715	7.0199	70.5615	12.8934	11	2.0822	PASS
Illumina	SRX4183130	SRR7279661	90994793	90389664	99.33	90.3098		48.8331	60	13.3824	2.8348	1.6564	6.8707	75.2557	16.562	15	2.2369	PASS
Illumina	SRX4183136	SRR7279655	88395235	87995883	99.55	91.6437		48.2768	60	16.4357	1.3633	0.9721	5.3023	75.9265	16.2834	14	0.6909	PASS
Illumina	SRX4183124	SRR7279667	63627003	62879051	98.82	73.5775		34.8071	60	34.0069	5.4805	2.321	6.9882	51.2033	9.8502	7	5.6263	FAIL (retained)
Illumina	SRX4183121	SRR7279670	93273828	92198855	98.85	93.0898		49.1672	60	14.2478	1.8191	1.1443	6.2623	76.5265	16.952	15	0.8415	PASS
Illumina	SRX4183152	SRR7279639	32806731	32653079	99.53	82.5075		44.1969	60	21.8138	2.5697	1.263	5.9369	68.4166	5.6529	4	5.6881	FAIL (retained)
Illumina	SRX4183123	SRR7279668	147101569	145766184	99.09	92.1289		49.085	60	13.8154	2.2511	1.3603	6.4044	76.1688	26.7687	24	1.6754	PASS
Illumina	SRX4183120	SRR7279671	111845947	111198146	99.42	92.7946		48.8541	60	15.3504	1.4333	1.0185	5.4702	76.7277	20.6421	18	0.8477	PASS
Illumina	SRX4183146	SRR7279645	41564280	41233922	99.21	91.1402		48.1882	60	14.7257	2.7599	1.5467	6.3303	74.6373	7.5726	7	3.7306	WARNING
Illumina	SRX4183144	SRR7279647	65736357	65398438	99.49	92.887		48.56	60	15.1022	2.0175	1.2691	5.6876	75.9236	12.1128	10	1.6725	PASS
Illumina	SRX4183151	SRR7279640	56456237	56146145	99.45	93.127		47.9707	60	16.0537	2.0584	1.2686	5.6928	74.9265	10.3647	9	2.0562	PASS
Illumina	SRX4183149	SRR7279642	70502388	70001943	99.29	89.9793		47.2648	60	16.1345	2.8377	1.5835	6.5134	72.9308	12.7323	11	2.868	PASS
Illumina	SRX4183142	SRR7279649	84314987	83725548	99.3	91.3974		47.0649	60	16.6902	2.7058	1.5327	6.1956	72.8758	15.3787	13	3.0605	PASS
Illumina	SRX4183170	SRR7279621	41885857	41515933	99.12	96.1517		49.9167	60	14.2249	0.9654	0.8563	4.8842	79.0691	7.8954	7	0.9425	WARNING
Illumina	SRX4183169	SRR7279622	37057801	36711408	99.07	95.9517		48.5606	60	16.1905	1.1605	0.9485	5.1207	76.5798	6.9769	6	1.8219	WARNING
Illumina	SRX4183143	SRR7279648	126822763	126049607	99.39	89.2289		45.724	60	19.021	2.604	1.5062	6.2667	70.6021	22.6083	19	1.9086	PASS
Illumina	SRX4183150	SRR7279641	148219155	147390386	99.44	94.6421		49.7718	60	13.7283	1.5071	1.0559	5.4721	78.2366	27.3014	24	0.9528	PASS
Illumina	SRX4183140	SRR7279651	146372769	145542151	99.43	92.7499		48.8186	60	14.9065	1.8258	1.1813	5.6619	76.4245	26.8772	24	1.1989	PASS
Illumina	SRX4183154	SRR7279637	86129840	85622793	99.41	92.348		49.5552	60	14.2772	1.3456	0.9924	5.4665	77.9184	15.8821	14	0.587	PASS
Illumina	SRX4183167	SRR7279624	110701991	109765596	99.15	85.0821		38.8056	60	28.4336	4.409	2.0924	6.7348	58.3302	19.1931	14	4.0981	WARNING
Illumina	SRX4183158	SRR7279633	124804462	123992834	99.35	94.2572		48.4806	60	15.7971	1.5378	1.0751	5.7319	75.8581	22.904	20	0.8775	PASS
Illumina	SRX4183161	SRR7279630	105269782	104455043	99.23	92.943		47.3328	60	16.6502	2.3863	1.3912	6.152	73.4203	19.1684	16	1.6023	PASS
Illumina	SRX4183145	SRR7279646	230568581	229438620	99.51	76.7047		37.7593	60	30.5244	4.4845	1.7361	6.2173	57.0378	36.966	28	2.2407	WARNING
Illumina	SRX4183162	SRR7279629	138873205	138007848	99.38	93.9635		47.6202	60	17.1703	1.6371	1.1097	5.4636	74.6193	25.4592	21	1.0362	PASS
Illumina	SRX4183171	SRR7279620	37053934	36671181	98.97	95.2205		47.0357	60	18.4028	1.4514	1.0481	5.1552	73.9425	6.9566	5	2.0909	WARNING
Illumina	SRX4183157	SRR7279634	160260292	159077325	99.26	94.3953		49.7088	60	13.4508	1.7299	1.1765	5.9159	77.7269	29.4716	26	0.8696	PASS
Illumina	SRX4183164	SRR7279627	151414937	150557118	99.43	93.8685		48.0652	60	16.3783	1.7089	1.1166	5.3846	75.4116	27.8056	24	1.0501	PASS
Illumina	SRX4183186	SRR7279605	77415875	76907341	99.34	94.3732		49.2103	60	14.3235	1.726	1.154	5.8187	76.9778	14.2386	12	1.0099	PASS
Illumina	SRX4183185	SRR7279606	98118193	97502678	99.37	91.4386		47.7213	60	16.8817	1.6497	1.1144	5.9022	74.4519	17.9831	15	1.1033	PASS
Illumina	SRX4183183	SRR7279608	93118544	92554405	99.39	73.7247		38.6545	60	30.2433	3.2646	1.5371	6.3112	58.6438	14.5757	11	2.1956	WARNING
Illumina	SRX4183173	SRR7279618	63301023	62109057	98.12	93.7835		48.3319	60	15.7458	1.8741	1.177	5.3597	75.8435	11.7145	10	1.9166	PASS
Illumina	SRX4183205	SRR7279586	36176278	35411960	97.89	93.3893		48.9168	60	14.7204	1.9112	1.2003	5.3686	76.7994	6.6795	6	2.7323	WARNING
Illumina	SRX4183166	SRR7279625	182410506	181151838	99.31	90.6352		46.6839	60	17.2227	2.811	1.5477	6.1648	72.2537	33.0382	29	2.5226	PASS
Illumina	SRX4183187	SRR7279604	104527511	103757666	99.26	92.0028		48.3164	60	16.0245	1.5866	1.0612	5.7244	75.6033	19.1416	16	0.8761	PASS
Illumina	SRX4183190	SRR7279601	38371278	38126766	99.36	94.329		50.8745	60	11.568	1.6723	1.1403	6.0598	79.5596	7.0381	6	1.7644	WARNING
Illumina	SRX4183181	SRR7279610	109420689	108774367	99.41	94.8237		50.6508	60	12.0916	1.5808	1.0932	5.8162	79.4183	20.1702	18	0.8473	PASS
Illumina	SRX4183182	SRR7279609	144243244	143340905	99.37	94.8705		47.3064	60	17.9408	1.4152	1.0188	5.5598	74.0653	26.4945	22	0.6579	PASS
Illumina	SRX4183211	SRR7279580	59532656	58968375	99.05	86.8754		35.85	60	33.9552	3.9753	1.9702	6.2191	53.8802	10.5516	7	6.3938	FAIL (retained)
Illumina	SRX4183188	SRR7279603	78725283	78232248	99.37	93.9198		48.6426	60	15.5346	1.5436	1.0751	5.5941	76.2526	14.4938	12	1.6194	PASS
Illumina	SRX4183206	SRR7279585	104406664	103884771	99.5	91.2953		45.5317	60	20.0576	2.1255	1.2562	5.7197	70.841	18.8967	16	0.4684	PASS
Illumina	SRX4183180	SRR7279611	160980002	160188388	99.51	82.4077		43.9874	60	21.2205	3.2433	1.6112	6.4076	67.5175	27.1978	24	2.3584	PASS
Illumina	SRX4183193	SRR7279598	115709820	115126662	99.5	94.9343		51.1387	60	11.6244	1.3692	1.0224	5.348	80.6359	21.4175	19	0.7465	PASS
Illumina	SRX4183212	SRR7279579	95398850	94755953	99.33	91.6808		46.3768	60	19.2144	1.6295	1.0854	5.6747	72.3959	17.4068	14	1.1796	PASS
Illumina	SRX4183221	SRR7279570	36485635	36257298	99.37	93.8358		48.9577	60	14.9023	1.6229	1.1006	5.6856	76.6886	6.688	6	1.7945	WARNING
Illumina	SRX4183204	SRR7279587	126290421	122767732	97.21	81.6789		41.077	60	27.1674	2.4201	1.3035	5.7634	63.3456	20.9807	17	1.1364	WARNING
Illumina	SRX4183177	SRR7279614	207315200	206027317	99.38	92.0059		47.7829	60	17.0145	1.5521	1.031	5.4472	74.9552	37.9838	33	0.6287	PASS
Illumina	SRX4183213	SRR7279578	95289241	94596030	99.27	90.9702		41.2986	60	27.8382	1.5454	1.0771	5.3221	64.2172	17.3779	12	1.1328	WARNING
Illumina	SRX4183216	SRR7279575	46837854	46563177	99.41	93.1559		47.8715	60	16.7318	1.5753	1.0926	5.812	74.7884	8.6401	7	1.4638	PASS
Illumina	SRX4183208	SRR7279583	134217725	132509667	98.73	89.0696		45.6166	60	17.3792	4.013	2.0508	7.2555	69.3015	23.9185	21	3.5454	PASS
Illumina	SRX4183218	SRR7279573	72891861	72470045	99.42	94.3909		48.3711	60	15.9816	1.53	1.0868	5.6487	75.753	13.4178	11	0.8657	PASS
Illumina	SRX4183217	SRR7279574	80888538	80320825	99.3	93.8901		49.4234	60	13.9175	1.7507	1.1593	6.0534	77.1191	14.7043	13	1.0143	PASS
Illumina	SRX4183223	SRR7279568	92482681	91966604	99.44	91.3663		49.2021	60	13.5945	2.3364	1.3771	6.0447	76.6473	16.8513	15	1.6823	PASS
Illumina	SRX4183219	SRR7279572	95947575	95290440	99.32	92.0615		49.8796	60	13.088	1.7708	1.1776	6.132	77.8316	17.5705	15	1.1773	PASS
Illumina	SRX4183222	SRR7279569	101471259	100854656	99.39	94.4866		50.3963	60	12.4627	1.615	1.1207	5.8733	78.9282	18.6384	17	0.7929	PASS
Illumina	SRX4183215	SRR7279576	110340295	109586535	99.32	94.6819		50.7973	60	11.7536	1.6358	1.1164	6.0215	79.4728	20.2728	18	0.8297	PASS
Illumina	SRX4183232	SRR7279559	21127635	20897366	98.91	94.4955		48.7829	60	15.3252	1.5648	1.1035	5.303	76.7035	3.9633	3	5.6788	FAIL (retained)
Illumina	SRX4183234	SRR7279557	24295256	23952705	98.59	93.9612		49.3895	60	14.185	1.642	1.1422	5.4421	77.5887	4.5414	4	4.5983	WARNING
Illumina	SRX4183233	SRR7279558	35971519	35629051	99.05	96.0886		48.563	60	16.1849	1.1871	0.9569	5.0322	76.6389	6.7669	6	2.0254	WARNING
Illumina	SRX4183230	SRR7279561	54374917	53988110	99.29	94.9446		50.9674	60	11.0588	1.9853	1.2853	5.8309	79.8397	10.1982	9	2.0436	PASS
Illumina	SRX4183235	SRR7279556	86410247	85825245	99.32	92.2142		42.7892	60	25.3004	1.5385	1.0994	5.506	66.5557	15.863	12	1.3298	WARNING
Illumina	SRX4183243	SRR7279548	72974796	72507954	99.36	94.9004		50.5296	60	12.4081	1.4841	1.0561	5.8796	79.1721	13.4207	12	0.9697	PASS
Illumina	SRX4183255	SRR7279536	18013635	17708083	98.3	94.2123		51.6318	60	10.6915	1.4124	1.053	5.5081	81.335	3.3605	3	6.8323	FAIL (retained)
Illumina	SRX4183259	SRR7279532	39073267	38586316	98.75	94.5468		47.5474	60	16.7478	2.0109	1.3065	5.7493	74.1855	7.2965	6	3.1939	WARNING
Illumina	SRX4183257	SRR7279534	23511198	23284853	99.04	95.0769		51.1238	60	12.0008	1.1042	0.9156	5.1126	80.8668	4.4249	4	3.3006	WARNING
Illumina	SRX4183256	SRR7279535	39381094	39003341	99.04	89.7359		42.8604	60	22.2622	3.8506	1.9911	6.6776	65.2185	7.088	6	5.4605	FAIL (retained)
Illumina	SRX4183261	SRR7279530	33649235	33291124	98.94	95.0258		48.5617	60	15.9134	1.3754	1.0406	5.2286	76.442	6.3136	5	2.0985	WARNING
Illumina	SRX4183303	SRR7279488	18027685	17862217	99.08	94.0389		48.1056	60	16.1109	1.8582	1.2224	5.365	75.4434	3.3822	3	8.3922	FAIL (retained)
Illumina	SRX4183293	SRR7279498	37358538	37146779	99.43	94.013		50.205	60	13.0086	1.5096	1.063	5.3882	79.0306	6.8988	6	1.7801	WARNING
Illumina	SRX4183224	SRR7279567	255231091	253060459	99.15	90.5004		47.6919	60	15.4641	2.8398	1.5602	6.3721	73.7639	46.2425	41	2.396	PASS
Illumina	SRX4183240	SRR7279551	115542941	114533779	99.13	91.4387		39.7175	60	29.0391	2.7029	1.5064	5.8359	60.9157	20.9696	15	2.6026	WARNING
Illumina	SRX4183252	SRR7279539	77782881	77332556	99.42	90.6771		48.1952	60	16.1369	1.6841	1.0922	5.58	75.5069	14.2139	12	1.1584	PASS
Illumina	SRX4183291	SRR7279500	58136620	57646504	99.16	91.7347		46.3571	60	17.4963	2.9763	1.6166	6.4449	71.4658	10.6124	9	3.8116	PASS
Illumina	SRX4183250	SRR7279541	84781765	84184266	99.3	91.181		45.2715	60	19.7913	2.6412	1.5208	5.9619	70.0848	15.4583	13	3.1192	PASS
Illumina	SRX4183281	SRR7279510	70169262	69692357	99.32	92.8228		48.2453	60	15.0944	2.4126	1.425	6.0197	75.0484	12.8555	11	2.6872	PASS
Illumina	SRX4183236	SRR7279555	182093896	180499876	99.12	92.7673		48.0302	60	15.0715	2.7046	1.5097	6.3486	74.3656	33.1499	29	2.3153	PASS
Illumina	SRX4183272	SRR7279519	74615852	74171647	99.4	94.0415		47.5369	60	17.5954	1.4312	1.0224	5.2032	74.7479	13.779	11	1.0476	PASS
Illumina	SRX4183268	SRR7279523	91195333	90653700	99.41	94.0215		47.2171	60	18.0873	1.4473	1.0181	5.3225	74.1248	16.8522	14	0.9515	PASS
Illumina	SRX4183274	SRR7279517	76270473	75798527	99.38	93.9266		49.0119	60	15.0212	1.487	1.0489	5.389	77.0539	14.0853	12	0.953	PASS
Illumina	SRX698733	SRR1572591	64424779	63198650	98.1	87.3256		49.2481	60	13.8711	1.4997	1.4582	7.5217	75.6492	7.9919	6	7.0153	FAIL (retained)
Illumina	SRX698517	SRR1572375	73472429	73119466	99.52	96.9075		49.6749	60	12.6467	1.9171	1.5829	7.7674	76.0859	9.2419	8	2.4898	PASS
Illumina	SRX4183300	SRR7279491	78204728	77894732	99.6	80.7989		40.4154	60	28.5517	2.097	1.3235	5.8462	62.1816	12.9672	10	2.0843	WARNING
Illumina	SRX4183253	SRR7279538	123409853	122349422	99.14	91.2105		48.9992	60	14.3243	1.9444	1.2424	6.3223	76.1666	22.2028	20	1.1753	PASS
Illumina	SRX4183284	SRR7279507	52281363	51748163	98.98	69.6431		33.1729	49	36.8516	5.3901	2.3326	6.8255	48.6003	7.8618	5	8.2499	FAIL (retained)
Illumina	SRX4183244	SRR7279547	147051139	145629328	99.03	94.6566		50.8261	60	11.9183	1.4655	1.0591	5.9224	79.6347	26.9485	24	0.7814	PASS
Illumina	SRX4183302	SRR7279489	85406673	84810220	99.3	93.2143		47.6333	60	16.2356	2.3195	1.4016	5.9343	74.1089	15.6073	13	1.9146	PASS
Illumina	SRX4183279	SRR7279512	120395576	119188530	99	90.6329		47.7196	60	15.4644	2.7456	1.5401	6.6711	73.5787	21.7595	19	2.2499	PASS
Illumina	SRX4183278	SRR7279513	108768107	107493085	98.83	91.1112		47.5758	60	15.3425	3.0667	1.6257	6.8178	73.1474	19.5929	17	2.8625	PASS
Illumina	SRX4183280	SRR7279511	124525057	123742010	99.37	81.2418		41.138	60	25.9729	3.172	1.7204	6.461	62.6737	20.6611	17	1.5004	WARNING
Illumina	SRX4183297	SRR7279494	56516502	56268698	99.56	94.9024		43.8405	60	24.1345	1.1298	0.9333	4.9807	68.8217	10.5149	8	0.8386	PASS
Illumina	SRX4183277	SRR7279514	131954215	130650461	99.01	92.6188		49.3135	60	13.6952	2.1141	1.2591	6.0787	76.8528	23.7927	21	1.4809	PASS
Illumina	SRX4183296	SRR7279495	71332577	70954416	99.47	94.8644		50.5955	60	12.4015	1.4463	1.0513	5.4611	79.6397	13.246	12	1.0594	PASS
Illumina	SRX4183299	SRR7279492	101672039	101110784	99.45	93.2431		48.6127	60	15.3528	1.6969	1.1745	5.7284	76.0475	18.6478	16	1.1516	PASS
Illumina	SRX4183265	SRR7279526	63174756	62774927	99.37	93.8527		48.7839	60	14.7808	1.9013	1.2237	5.9663	76.1278	11.6535	10	2.2881	PASS
Illumina	SRX4183295	SRR7279496	80877672	80446500	99.47	94.268		50.3125	60	12.8023	1.4839	1.0865	5.5286	79.0987	14.9842	13	0.9728	PASS
Illumina	SRX4183266	SRR7279525	80249310	79791888	99.43	93.9531		50.1118	60	13.1144	1.5108	1.0787	5.5351	78.761	14.7972	13	0.8014	PASS
Illumina	SRX698500	SRR1572358	63500361	63039044	99.27	93.3311		41.2968	60	24.5508	3.0382	2.1653	10.4365	59.8092	7.9882	5	19.4859	FAIL (retained)
Illumina	SRX4183267	SRR7279524	81713341	81259370	99.44	94.5141		50.4715	60	12.5814	1.4787	1.0566	5.4452	79.4381	15.132	13	1.0102	PASS
Illumina	SRX4183283	SRR7279508	83447895	83004981	99.47	89.3944		43.4775	60	23.2583	2.2614	1.368	5.8586	67.2537	14.7867	12	1.7839	PASS
Illumina	SRX4183305	SRR7279486	93117250	92566033	99.41	93.9512		50.5615	60	11.9845	1.8056	1.209	5.7266	79.2743	17.2116	15	1.3526	PASS
Illumina	SRX4183308	SRR7279483	101022510	100318784	99.3	87.806		43.7867	60	21.6106	3.0479	1.7665	6.5937	66.9813	17.8598	15	2.856	PASS
Illumina	SRX4183285	SRR7279506	155999841	154144115	98.81	82.4416		38.3721	60	28.7834	4.6943	2.2144	7.0687	57.2392	26.2713	20	3.6076	WARNING
Illumina	SRX4183286	SRR7279505	189779195	187318068	98.7	87.0062		41.7939	60	23.0198	4.6976	2.1975	7.3581	62.7269	33.5529	27	4.1714	PASS
Illumina	SRX4183306	SRR7279485	136363191	135526828	99.39	93.5348		47.0286	60	17.7645	1.9634	1.2316	5.5699	73.4706	24.9518	21	1.2916	PASS
FAIL (retained): flagged by QC but kept for variant calling; all 209 samples are present in the merged VCF.

### Sheet: variant_calling
bcftools mpileup/call parameters by technology
bcftools v1.19. SNPs only; outputs normalized (bcftools norm), intersected (bcftools isec) and merged.
Parameter	ONT	Illumina	Basis
--max-depth	175	100	2.5 × 95th percentile of per-sample mean coverage (ONT 69.1×; Illumina 33.4×, rounded up)
--min-MQ	20	25	Mean MAPQ 0 fraction 30.4% (ONT) vs 17.3% (Illumina)
--min-BQ	20	20	Standard
Calling model	-m (multiallelic)	-m (multiallelic)
Output	variant sites only (-v)	variant sites only (-v)
Samples called	63	146	All samples, including QC-flagged (S3)

### Sheet: raw_calls_chr01
Raw Illumina callset statistics, chromosome 1
bcftools stats on illumina SL4.0ch01.raw.vcf.gz, before SNP-only filtering and normalization. Figure S1 below.
Statistic	Value
SNPs	2772855
Indels	112799
Ts/Tv (all ALT alleles)	1.19
Ts/Tv (first ALT allele)	1.21
Singleton SNPs (AC = 1, %)	11
Singleton Ts/Tv	1.17
Singleton indels (%)	1.9
Multiallelic sites	89121
Multiallelic SNP sites	61122
Figure S1. Site-level quality metrics for raw Illumina SNP calls on chromosome 1: QUAL, DP, MQ, MQ0F, VDB, RPBZ, MQBZ, BQBZ, and QUAL vs DP (10,000 sampled sites). Z-score panels mark ±2.

### Sheet: concordant_SNPs
Merged concordant SNP set (short- and long-read concordant)
merged_concordant_snps.vcf.gz. Distribution statistics computed from every 100th SNP. Figure S2 at right.
				Figure S2. QC summary of the merged concordant SNP set: SNPs per chromosome, QUAL, depth, allele frequency spectrum, missingness, FILTER status, QUAL vs depth, cumulative allele frequency, SNP density (ch01–05).
Statistic	Value
Total SNPs	10228773
Samples	209
QUAL, mean	3675.87
QUAL, median	2139.38
QUAL, 10th percentile	287.49
QUAL, 90th percentile	9086.66
QUAL, 99th percentile	23593
Total site depth, median (summed across samples)	3856
Total site depth, 10th percentile	2507
Total site depth, 90th percentile	4942
Mean depth per sample per site (×)	18.4498
Missing genotype rate, mean	0.09
Missing genotype rate, median	0.057
SNPs per chromosome (estimated: sampled count × 100)
Chromosome	SNPs	% of total
SL4.0ch01	1102500	0.107785
SL4.0ch02	662500	0.0647687
SL4.0ch03	789800	0.0772141
SL4.0ch04	949800	0.0928564
SL4.0ch05	918700	0.0898159
SL4.0ch06	667500	0.0652576
SL4.0ch07	1162000	0.113602
SL4.0ch08	971700	0.0949974
SL4.0ch09	624700	0.0610733
SL4.0ch10	785800	0.0768231
SL4.0ch11	787900	0.0770284
SL4.0ch12	805800	0.0787783
Total	10228700

### Sheet: technology_bias
PCA of population structure by read type
LD-pruned SNPs. Orange, paired-end (Illumina); purple, single-end (fragmented ONT). Read types overlap within every population cluster, showing no technology-driven structure.
